# Novel dopaminergic neurotransmission in the *Octopus* visual system

**DOI:** 10.1101/2025.04.02.646353

**Authors:** Amy Courtney, Ruth Styfhals, Marie Van Dijck, Jérôme Boulanger, Lieve Geenen, Maxence Lanoizelet, Iris Hardege, Mark Lassnig, Anna M. Jansson, Joseph Gehler-Rahman, Eduardo Almansa, Horst A. Obenhaus, Eve Seuntjens, William R. Schafer

## Abstract

*Octopus vulgaris*, the common octopus, has a complex brain that evolved independently from that of vertebrates, raising the possibility that it may be built using novel circuit motifs or non-canonical neurochemistry. Through systematic characterization of octopus ligand-gated ion channel genes, we identified novel ionotropic receptors for two neurotransmitters, dopamine and acetylcholine, that play key roles in visual circuits. One of these, DopC1, encodes a dopamine-gated cation channel expressed in deeper layers of the optic lobe (inner granular layer and medulla). A second, AChRB1, encodes an acetylcholine-gated anion channel expressed in photoreceptors and dopaminergic outer granular layer neurons. Dopamine drives excitation, particularly in deeper, DopC1 enriched layers, and thereby may play an important role in feed-forward excitation, whereas acetylcholine evokes inhibition, possibly mediating negative feedback from deeper layers. The octopus visual system thus shows fundamental differences in both neurochemistry and wiring compared to mammals, implying distinct mechanisms of visual information processing.
