## Supplemental file 1 for "Novel dopaminergic neurotransmission in the *Octopus* visual system"

### Sheet: Sheet1
Receptor Name	Gene ID	Species
DopC1	LOC115218923	Octopus vulgaris
DopC2	LOC115215511	Octopus vulgaris
DopC1	LOC116927457	Daphnia magna
DopC2	LOC116923538	Daphnia magna
DopC1	LOC101853763	Aplysia californica
DopC1	LOC408525	Apis mellifera
AChRB1	LOC115214201	Octopus vulgaris
AChRB2	LOC115229990	Octopus vulgaris
AChRB3	LOC115212977	Octopus vulgaris
AChRB1	LOC106879694	Octopus bimaculoides
