## Supplemental file 2 for "Novel dopaminergic neurotransmission in the *Octopus* visual system"

### Sheet: Sheet1
ID	Ligand	Ref	DOI
acc-1_C_elegans	ACh	Putrenko et al., 2005	10.1074/jbc.M412644200
acc-2_C_elegans	ACh	Putrenko et al., 2005	10.1074/jbc.M412644200
acc-3_C_elegans	ACh	Putrenko et al., 2005	10.1074/jbc.M412644200
acr-12_C_elegans	ACh	Jospin et al., 2009	10.1371/journal.pbio.1000265
acr-2_C_elegans	ACh	Jospin et al., 2009	10.1371/journal.pbio.1000265
acr-3_C_elegans	ACh	Jospin et al., 2009	10.1371/journal.pbio.1000265
unc-38_C_elegans	ACh	Jospin et al., 2009	10.1371/journal.pbio.1000265
unc-63_C_elegans	ACh	Jospin et al., 2009	10.1371/journal.pbio.1000265
acr-16_C_elegans	ACh	Bennett et al., 2012	10.1111/jnc.12013
acr-23_C_elegans	Betaine	Pedan et al., 2013	10.1038/nn.3575
cup-4_C_elegans	Endocytosis	Patton et al., 2005	10.1016/j.cub.2005.04.057
deg-3_C_elegans	Choline	Yassin at al., 2001	10.1006/mcne.2000.0944
des-2_C_elegans	Choline	Yassin at al., 2001	10.1006/mcne.2000.0944
eat-2_C_elegans	ACh	Choudhary et al., 2020	10.1371/journal.ppat.1008396
exp-1_C_elegans	GABA	Beg et al., 2003	10.1038/nn1136
gab-1_C_elegans	GABA	Feng et al., 2002	10.1046/j.1471-4159.2002.01199.x
ggr-1_C_elegans	Choline	Hardege et al., 2023	10.1523/JNEUROSCI.1516-22.2022
ggr-2_C_elegans	Choline	Hardege et al., 2023	10.1523/JNEUROSCI.1516-22.2022
ggr-3_C_elegans	Tyramine	Morud et al., 2021	10.1016/j.cub.2021.07.036
LOC100533288_A_calafornica	Glutamate	Kehoe et al., 2009	10.1007/s00239-009-9256-z
LOC101859788_A_calafornica	Glutamate	Kehoe et al., 2009	10.1007/s00239-009-9256-z
SmGluCl-1_S_mansoni	Glutamate	Dufour et al., 2013	10.1371/journal.ppat.1003586
SmGluCl-2_S_mansoni	Glutamate	Dufour et al., 2013	10.1371/journal.ppat.1003586
SmGluCl-3_S_mansoni	Glutamate	Dufour et al., 2013	10.1371/journal.ppat.1003586
Alpo5_A_pompejana	Glycine	Wijckmans et al., 2016	10.1371/journal.pone.0151183
Alpo6_A_pompejana	Glycine	Wijckmans et al., 2016	10.1371/journal.pone.0151183
Alv-a1-pHCl_A_pompejana	Protons	Juneja et al., 2014	10.1074/jbc.M113.525576
lev-1_C_elegans	ACh	Boulin et al., 2008	10.1073pnas.0806933105
lev-8_C_elegans	ACh	Boulin et al., 2008	10.1073pnas.0806933105
lgc-35_C_elegans	GABA	Jobson et al., 2015	10.1523/JNEUROSCI.4557-14.2015
lgc-39_C_elegans	Tyramine	Hardege et al., 2023	10.1523/JNEUROSCI.1516-22.2022
lgc-40_C_elegans	Choline	Hardege et al., 2023	10.1523/JNEUROSCI.1516-22.2022
lgc-41_C_elegans	Betaine	Hardege et al., 2022	10.1073/pnas.2201783119
lgc-52_C_elegans	Dopamine	Morud et al., 2021	10.1016/j.cub.2021.07.036
lgc-54_C_elegans	Dopamine	Morud et al., 2021	10.1016/j.cub.2021.07.036
lgc-50_C_elegans	Serotonin	Morud et al., 2021	10.1016/j.cub.2021.07.036
lgc-51_C_elegans	Serotonin	Morud et al., 2021	10.1016/j.cub.2021.07.036
lgc-53_C_elegans	Dopamine	Ringstad et al., 2009	10.1126/science.1169243
mod-1_C_elegans	Serotonin	Ranganathan et al., 2000	10.1038/35044083
lgc-55_C_elegans	Tyramine	Ringstad et al., 2009	10.1126/science.1169243
ZACN_H_sapiens	Zinc	Davies et al., 2003	10.1074/jbc.M208814200
pbo-5_C_elegans	Protons	Beg et al., 2008	10.1016/j.cell.2007.10.058
pbo-6_C_elegans	Protons	Beg et al., 2008	10.1016/j.cell.2007.10.058
unc-29_C_elegans	ACh	Jospin et al., 2009	10.1371/journal.pbio.1000265
unc-49_C_elegans	GABA	Bamber et al., 1999	10.1523/JNEUROSCI.19-13-05348.1999
CG7589_D_melanogaster	Fluid Secretion	Feingold., 2019	10.1038/s41598-019-42849-9
GluClalpha_D_melanogaster	Glutamate	Cully et al., 1996	10.1074/jbc.271.33.20187
LOC101853763_A_californica	Dopamine	This study
DAPPUDRAFT_66098_D_pulex	Dopamine	This study
DAPPUDRAFT_55424_D_pulex	Dopamine	This study
LOC115218923_O_sinensis	Dopamine	This study
LOC408525_A_mellifera	Dopamine	This study
LOC115214201_O_sinensis	ACh	This study
Grd_D_melanogaster	GABA	Gisselmann et al., 2009	10.1038/sj.bjp.0705818
Lcch3_D_melanogaster	GABA	Gisselmann et al., 2009	10.1038/sj.bjp.0705818
HisCl1_D_melanogaster	Histamine	Zheng et al., 2005	10.1074/jbc.M107635200
ort_D_melanogaster	Histamine	Hong et al., 2006	10.1523/JNEUROSCI.5426-05.2006
pHCl-2_D_melanogaster	Protons	Feingold et al., 2016	10.1242/jeb.141069
Rdl_D_melanogaster	GABA	Buckingham et al., 2005	10.1124/mol.105.015313
lgc-49	ACh	Hardege et al., 2023	10.1523/JNEUROSCI.1516-22.2022
lgc-46	ACh	Takayanagi-Kiya et al., 2016	10.7554/eLife.21734
LnAChRB_DQ167345_L_stagnalis	ACh	Nierop et al., 2005	10.1523/JNEUROSCI.2015-05.2005
LnAChRA_DQ167344_L_stagnalis	ACh	Nierop et al., 2005	10.1523/JNEUROSCI.2015-05.2005
Smp_176310_S_mansoni	ACh	MacDonald et al., 2014	10.1371/journal.ppat.1004181
CHRNA1_H_sapiens	ACh	Uniprot Reviewed	https://www.uniprot.org/uniprotkb/P02708/entry
CHRNA10_H_sapiens	ACh	Uniprot Reviewed	https://www.uniprot.org/uniprotkb/Q9GZZ6/entry
CHRNA2_H_sapiens	ACh	Uniprot Reviewed	https://www.uniprot.org/uniprotkb/Q15822/entry
CHRNA3_H_sapiens	ACh	Uniprot Reviewed	https://www.uniprot.org/uniprotkb/P32297/entry
CHRNA5_H_sapiens	ACh	Uniprot Reviewed	https://www.uniprot.org/uniprotkb/P30532/entry
CHRNA6_H_sapiens	ACh	Uniprot Reviewed	https://www.uniprot.org/uniprotkb/Q15825/entry
CHRNA7_H_sapiens	ACh	Uniprot Reviewed	https://www.uniprot.org/uniprotkb/Q494W8/entry
CHRNA9_H_sapiens	ACh	Uniprot Reviewed	https://www.uniprot.org/uniprotkb/Q9UGM1/entry
CHRNB1_H_sapiens	ACh	Uniprot Reviewed	https://www.uniprot.org/uniprotkb/P11230/entry
CHRNB2_H_sapiens	ACh	Uniprot Reviewed	https://www.uniprot.org/uniprotkb/P17787/entry
CHRNB3_H_sapiens	ACh	Uniprot Reviewed	https://www.uniprot.org/uniprotkb/Q05901/entry
CHRNB4_H_sapiens	ACh	Uniprot Reviewed	https://www.uniprot.org/uniprotkb/P30926/entry
CHRND_H_sapiens	ACh	Uniprot Reviewed	https://www.uniprot.org/uniprotkb/Q07001/entry
CHRNE_H_sapiens	ACh	Uniprot Reviewed	https://www.uniprot.org/uniprotkb/Q04844/entry
CHRNG_H_sapiens	ACh	Uniprot Reviewed	https://www.uniprot.org/uniprotkb/P07510/entry
GLRA2_H_sapiens	Glycine	Uniprot Reviewed	https://www.uniprot.org/uniprotkb/P23416/entry
GLRA3_H_sapiens	Glycine	Uniprot Reviewed	https://www.uniprot.org/uniprotkb/O75311/entry
GLRA4_H_sapiens	Glycine	Uniprot Reviewed (mouse)	https://www.uniprot.org/uniprotkb/Q61603/entry
GLRB_H_sapiens	Glycine	Uniprot Reviewed	https://www.uniprot.org/uniprotkb/P48167/entry
HTR3A_H_sapiens	Serotonin	Uniprot Reviewed	https://www.uniprot.org/uniprotkb/P46098/entry
HTR3B_H_sapiens	Serotonin	Uniprot Reviewed	https://www.uniprot.org/uniprotkb/O95264/entry
HTR3C_H_sapiens	Serotonin	Uniprot Reviewed	https://www.uniprot.org/uniprotkb/Q8WXA8/entry
HTR3D_H_sapiens	Serotonin	Uniprot Reviewed	https://www.uniprot.org/uniprotkb/Q70Z44/entry
HTR3E_H_sapiens	Serotonin	Uniprot Reviewed	https://www.uniprot.org/uniprotkb/A5X5Y0/entry
GABRA1_H_sapiens	GABA	Uniprot Reviewed	https://www.uniprot.org/uniprotkb/P14867/entry
GABRA2_H_sapiens	GABA	Uniprot Reviewed	https://www.uniprot.org/uniprotkb/P47869/entry
GABRA3_H_sapiens	GABA	Uniprot Reviewed	https://www.uniprot.org/uniprotkb/P34903/entry
GABRA4_H_sapiens	GABA	Uniprot Reviewed	https://www.uniprot.org/uniprotkb/P48169/entry
GABRA5_H_sapiens	GABA	Uniprot Reviewed	https://www.uniprot.org/uniprotkb/P31644/entry
GABRA6_H_sapiens	GABA	Uniprot Reviewed	https://www.uniprot.org/uniprotkb/Q16445/entry
GABRB1_H_sapiens	GABA	Uniprot Reviewed	https://www.uniprot.org/uniprotkb/P18505/entry
GABRB2_H_sapiens	GABA	Uniprot Reviewed	https://www.uniprot.org/uniprotkb/P47870/entry
GABRB3_H_sapiens	GABA	Uniprot Reviewed	https://www.uniprot.org/uniprotkb/P28472/entry
GABRD_H_sapiens	GABA	Uniprot Reviewed	https://www.uniprot.org/uniprotkb/O14764/entry
GABRE_H_sapiens	GABA	Uniprot Reviewed	https://www.uniprot.org/uniprotkb/P78334/entry
GABRG1_H_sapiens	GABA	Uniprot Reviewed	https://www.uniprot.org/uniprotkb/Q8N1C3/entry
GABRG2_H_sapiens	GABA	Uniprot Reviewed	https://www.uniprot.org/uniprotkb/P18507/entry
GABRG3_H_sapiens	GABA	Uniprot Reviewed	https://www.uniprot.org/uniprotkb/Q99928/entry
GABRP_H_sapiens	GABA	Uniprot Reviewed	https://www.uniprot.org/uniprotkb/O00591/entry
GABRR1_H_sapiens	GABA	Uniprot Reviewed	https://www.uniprot.org/uniprotkb/P24046/entry
GABRR2_H_sapiens	GABA	Uniprot Reviewed	https://www.uniprot.org/uniprotkb/P28476/entry
GABRR3_H_sapiens	GABA	Uniprot Reviewed	https://www.uniprot.org/uniprotkb/A8MPY1/entry
