## Supplemental file 5 for "Novel dopaminergic neurotransmission in the *Octopus* visual system"

### Sheet: th (LOC115215438)
Pool name	Sequence
OvTH_B3_25PP	GTCCCTGCCTCTATATCTTTACAGACTGCAACGACTGTTTGTCTT
OvTH_B3_25PP	TCAACGTTTCCTTTGATGACTCTCATTCCACTCAACTTTAACCCG
OvTH_B3_25PP	GTCCCTGCCTCTATATCTTTTGTAATGAAACTCGTAAGGACGTTT
OvTH_B3_25PP	ACTCAACCAATGATTGCGTGAAAGCTTCCACTCAACTTTAACCCG
OvTH_B3_25PP	GTCCCTGCCTCTATATCTTTCTTCATATCTTCGAAGGATTCTGCA
OvTH_B3_25PP	TTGTGCCACATATTTCCTCATTTTGTTCCACTCAACTTTAACCCG
OvTH_B3_25PP	GTCCCTGCCTCTATATCTTTTCATATTCCTGAAGAGATGCTGTTC
OvTH_B3_25PP	AAGTAGATGGGTTGCAAATCGTTATTTCCACTCAACTTTAACCCG
OvTH_B3_25PP	GTCCCTGCCTCTATATCTTTTGTTCAAGTTCCCCATAAGACGACA
OvTH_B3_25PP	TTTTTCTCACAATTGTTAGATAAGGTTCCACTCAACTTTAACCCG
OvTH_B3_25PP	GTCCCTGCCTCTATATCTTTATGGCTCCTTCACCAGGCCAAATTC
OvTH_B3_25PP	TTGCTGCTCCATAAGCTCTAATTCCTTCCACTCAACTTTAACCCG
OvTH_B3_25PP	GTCCCTGCCTCTATATCTTTCTCAATATCTTCATCGGAGGTCCCT
OvTH_B3_25PP	AGTGAACCAATAAAGCGTTGCAAACTTCCACTCAACTTTAACCCG
OvTH_B3_25PP	GTCCCTGCCTCTATATCTTTTCAGCGAATTCAGGATCTGCCAGCA
OvTH_B3_25PP	GAAGCCAAACCAAGTTCTTGGGAAATTCCACTCAACTTTAACCCG
OvTH_B3_25PP	GTCCCTGCCTCTATATCTTTAATCAGGTTCTGGTGTGTGGTCCGG
OvTH_B3_25PP	GGACATGTCCTAGCAGTTCATGCACTTCCACTCAACTTTAACCCG
OvTH_B3_25PP	GTCCCTGCCTCTATATCTTTTTGGAAAACACGAAATGCTAAGCTG
OvTH_B3_25PP	GGAGCCATGGCGTATGTACTGAGTATTCCACTCAACTTTAACCCG
OvTH_B3_25PP	GTCCCTGCCTCTATATCTTTGCTACCGGGCGCAGTTGGAAACCTG
OvTH_B3_25PP	AAGAAGTCACGTGCTGATAACAGTCTTCCACTCAACTTTAACCCG
OvTH_B3_25PP	GTCCCTGCCTCTATATCTTTCAAGCTGTGGTATAAAGTTTTCACT
OvTH_B3_25PP	GTTGTTTCAGGAAATTGGAAACATCTTCCACTCAACTTTAACCCG
OvTH_B3_25PP	GTCCCTGCCTCTATATCTTTAAGTCTTTATCTCATCTTCCGAATA
OvTH_B3_25PP	TTTTTATGTTCACATAAACATGTTTTTCCACTCAACTTTAACCCG
OvTH_B3_25PP	GTCCCTGCCTCTATATCTTTGTATGTGAATGCCATGTCTGCAATG
OvTH_B3_25PP	AACTCTGGGAATACTCATGTTATGCTTCCACTCAACTTTAACCCG
OvTH_B3_25PP	GTCCCTGCCTCTATATCTTTTACAGCTGTCTAGATCAGAGATATG
OvTH_B3_25PP	CCGGTTCAAACTTCGTGAGAAGATGTTCCACTCAACTTTAACCCG
OvTH_B3_25PP	GTCCCTGCCTCTATATCTTTTTTTGCTGATTCATCCAAGATGGTT
OvTH_B3_25PP	TGGATACCATATTTCTCTGACTTTCTTCCACTCAACTTTAACCCG
OvTH_B3_25PP	GTCCCTGCCTCTATATCTTTAGTTCTATACACTGGTTGATGCTAA
OvTH_B3_25PP	CTATGGACTTTTGAGTTCTTGTCGATTCCACTCAACTTTAACCCG
OvTH_B3_25PP	GTCCCTGCCTCTATATCTTTCAAACTTTGAGCCGGCTTGCTTAGA
OvTH_B3_25PP	TTTTGCCCATGCATTGGATGAACACTTCCACTCAACTTTAACCCG
OvTH_B3_25PP	GTCCCTGCCTCTATATCTTTTTTCGTTGACTCAAATACCTTCATA
OvTH_B3_25PP	TCTTGTTTCTATGTGCATCACTTGATTCCACTCAACTTTAACCCG
OvTH_B3_25PP	GTCCCTGCCTCTATATCTTTCACCATTAAATTGTTCAGTCTCTTC
OvTH_B3_25PP	TTTCCACTTCCAGGCGAGATTTTCCTTCCACTCAACTTTAACCCG
OvTH_B3_25PP	GTCCCTGCCTCTATATCTTTAGAACGCTCAAACTCAGCGTTGGTA
OvTH_B3_25PP	TATGCATTCTCCCAACCTCCTTTCTTTCCACTCAACTTTAACCCG
OvTH_B3_25PP	GTCCCTGCCTCTATATCTTTCTTTTCCTCCGCCAGTTTCCTCCGT
OvTH_B3_25PP	GTTTCGAATCGGGCATCTTCTATCATTCCACTCAACTTTAACCCG
OvTH_B3_25PP	GTCCCTGCCTCTATATCTTTAAACCTCAAAGATATAAACTCTAAC
OvTH_B3_25PP	TGTGAAATGCCTTCTTCAGCAAAGGTTCCACTCAACTTTAACCCG
OvTH_B3_25PP	GTCCCTGCCTCTATATCTTTATAAATTTTATGACACATTGGAATC
OvTH_B3_25PP	AAATGACAACCTTTCACCACAGTTGTTCCACTCAACTTTAACCCG
OvTH_B3_25PP	GTCCCTGCCTCTATATCTTTAGACATACCTTTTGGACTGCCCAGA
OvTH_B3_25PP	TTCGACCATCACCTTTTTGGACTGTTTCCACTCAACTTTAACCCG

### Sheet: vacht (LOC115212373)
Pool name	Sequence
vacht2-B3_B3_23PP	GTCCCTGCCTCTATATCTTTATCGTCACCAAATCTCTGACTTGTC
vacht2-B3_B3_23PP	TTAAGGTTGTTCCCATCTGTTATATTTCCACTCAACTTTAACCCG
vacht2-B3_B3_23PP	GTCCCTGCCTCTATATCTTTTTTCCGCTGTTATTATAACTGCTTC
vacht2-B3_B3_23PP	TTGTTATAATTTCCACCACCATAACTTCCACTCAACTTTAACCCG
vacht2-B3_B3_23PP	GTCCCTGCCTCTATATCTTTGAGTATAATTACTTCCACCAGTGTT
vacht2-B3_B3_23PP	TAGGATTGTAACCAGTTCCACTGCTTTCCACTCAACTTTAACCCG
vacht2-B3_B3_23PP	GTCCCTGCCTCTATATCTTTACTAGTATTGTAACGACTCTCACTA
vacht2-B3_B3_23PP	ATATGTGCTTCTTTTATCAGTGCCGTTCCACTCAACTTTAACCCG
vacht2-B3_B3_23PP	GTCCCTGCCTCTATATCTTTCATGCTTGGGAAGGTTTACCCATTT
vacht2-B3_B3_23PP	TGGTAGCCATGGTCTGCGGGTGGATTTCCACTCAACTTTAACCCG
vacht2-B3_B3_23PP	GTCCCTGCCTCTATATCTTTATTATAGAAGCTGCGGTCCTCTGTG
vacht2-B3_B3_23PP	GTTTTGTTGGGACTGTGTGTCACTATTCCACTCAACTTTAACCCG
vacht2-B3_B3_23PP	GTCCCTGCCTCTATATCTTTTGCTGATACAAATTAAAATATTGAG
vacht2-B3_B3_23PP	AAAATAGGGCTGGGGCATAAAGGACTTCCACTCAACTTTAACCCG
vacht2-B3_B3_23PP	GTCCCTGCCTCTATATCTTTACCGGCAACTATTGGTCCGATAGCA
vacht2-B3_B3_23PP	TAAGAAACCAATCGAATGGACGATTTTCCACTCAACTTTAACCCG
vacht2-B3_B3_23PP	GTCCCTGCCTCTATATCTTTTTGGCAAAAGTGCCGTGTCTACACA
vacht2-B3_B3_23PP	GTCGAGTGTCGACTAGATATCCAAGTTCCACTCAACTTTAACCCG
vacht2-B3_B3_23PP	GTCCCTGCCTCTATATCTTTAAACATAAGAAAAGTGAAAGTAGTA
vacht2-B3_B3_23PP	TATACCGAAGCAAATACCGGCGATTTTCCACTCAACTTTAACCCG
vacht2-B3_B3_23PP	GTCCCTGCCTCTATATCTTTTCTAAAGCAAGTCCTGCTGCAGCGA
vacht2-B3_B3_23PP	AAGGGGATGAAAAAGCAAGAAACCCTTCCACTCAACTTTAACCCG
vacht2-B3_B3_23PP	GTCCCTGCCTCTATATCTTTCAAATTTTACAGTTACATAAACTCC
vacht2-B3_B3_23PP	CCCACAGTTTATTTGGACGTCTTTCTTCCACTCAACTTTAACCCG
vacht2-B3_B3_23PP	GTCCCTGCCTCTATATCTTTCTGGTCCTCTGGAATTTTGGATCTT
vacht2-B3_B3_23PP	TTTGTAAATAGGAGTTCCCTTCACTTTCCACTCAACTTTAACCCG
vacht2-B3_B3_23PP	GTCCCTGCCTCTATATCTTTTACCAGCAAATTCGTAAAGAATACC
vacht2-B3_B3_23PP	TTGCCAAAAATAAGAACGGCACCACTTCCACTCAACTTTAACCCG
vacht2-B3_B3_23PP	GTCCCTGCCTCTATATCTTTTGATATAAAGGCCAAAGCAATGCCA
vacht2-B3_B3_23PP	AAATGGTGGAGCCACTAAACAACCATTCCACTCAACTTTAACCCG
vacht2-B3_B3_23PP	GTCCCTGCCTCTATATCTTTCCTGCAGACTCCTGGCCATAAAAAG
vacht2-B3_B3_23PP	ATGTATCGGCGAAAGCCGATCCCAATTCCACTCAACTTTAACCCG
vacht2-B3_B3_23PP	GTCCCTGCCTCTATATCTTTAGCGGTTGATAGAAATATAATAATC
vacht2-B3_B3_23PP	ACCATAGCTTTCTCCAAATGCAAATTTCCACTCAACTTTAACCCG
vacht2-B3_B3_23PP	GTCCCTGCCTCTATATCTTTATTCGATCAATCAAAGCCCCTGTAA
vacht2-B3_B3_23PP	CCAATCATCATTGGCATATCGTAACTTCCACTCAACTTTAACCCG
vacht2-B3_B3_23PP	GTCCCTGCCTCTATATCTTTCGGTGGTATAGATGTCGTCGTTTCA
vacht2-B3_B3_23PP	TCCTTCGCTACCATAATCGATGGGATTCCACTCAACTTTAACCCG
vacht2-B3_B3_23PP	GTCCCTGCCTCTATATCTTTGGAGCCCCGGTTACATTGCGATAGA
vacht2-B3_B3_23PP	ACAACTGTATACCAGGATGTTGTGTTTCCACTCAACTTTAACCCG
vacht2-B3_B3_23PP	GTCCCTGCCTCTATATCTTTTCGTTGTCATAGATTCATGAGAAAA
vacht2-B3_B3_23PP	GATTGTACTTAATAGGTGCCTTAACTTCCACTCAACTTTAACCCG
vacht2-B3_B3_23PP	GTCCCTGCCTCTATATCTTTAACAATGACCATGTAAAGCATGTTG
vacht2-B3_B3_23PP	ATTTCGAAGATAATTTGGTATAATTTTCCACTCAACTTTAACCCG
vacht2-B3_B3_23PP	GTCCCTGCCTCTATATCTTTTCATTTCAAAGATTTTATCGCGTAC
vacht2-B3_B3_23PP	CATGTATGTAAGTACCAGCCCTGTCTTCCACTCAACTTTAACCCG

### Sheet: tbh (LOC115219340)
Pool name	Sequence
Ov-tbh-B4_B4_33PP	CCTCAACCTACCTCCAACAATTGGACTAGCTTCCATTGCTCAACC
Ov-tbh-B4_B4_33PP	CTACGAATGATTTATGCGGACCATTATTCTCACCATATTCGCTTC
Ov-tbh-B4_B4_33PP	CCTCAACCTACCTCCAACAATTGTTTACATCATAGCCCTTTATTT
Ov-tbh-B4_B4_33PP	TCATTAGATGTTGCAGATCTGGGTGATTCTCACCATATTCGCTTC
Ov-tbh-B4_B4_33PP	CCTCAACCTACCTCCAACAATGCCCTGAACCGCATGAATGTAAAA
Ov-tbh-B4_B4_33PP	ACTTGTTGATGAGTGACTTGATGTTATTCTCACCATATTCGCTTC
Ov-tbh-B4_B4_33PP	CCTCAACCTACCTCCAACAAGGCCGAACTTGCCTCCTTTGTGTTG
Ov-tbh-B4_B4_33PP	CTTCGAAGACACCTATGTAGCCCAAATTCTCACCATATTCGCTTC
Ov-tbh-B4_B4_33PP	CCTCAACCTACCTCCAACAAATATGGACTGCATAAACTACGCAAG
Ov-tbh-B4_B4_33PP	CAGGCTGCAATTAGAGAGTCTGTAGATTCTCACCATATTCGCTTC
Ov-tbh-B4_B4_33PP	CCTCAACCTACCTCCAACAACCACGATTTCCTCCACCTCCCCATT
Ov-tbh-B4_B4_33PP	TCGTTCACAAAGCCGCCTCTGTTGCATTCTCACCATATTCGCTTC
Ov-tbh-B4_B4_33PP	CCTCAACCTACCTCCAACAAGTGTCCCCTGATTTCCGCCGCGTCC
Ov-tbh-B4_B4_33PP	CTCCACGCTTTCCACCATTTCCCCAATTCTCACCATATTCGCTTC
Ov-tbh-B4_B4_33PP	CCTCAACCTACCTCCAACAATCCACCTTGTCCATAATTTCCACCT
Ov-tbh-B4_B4_33PP	ACCTTGTCCTCCACGGTTTCCTCCAATTCTCACCATATTCGCTTC
Ov-tbh-B4_B4_33PP	CCTCAACCTACCTCCAACAATTTCCTCCATTCCATCCTCCTTTTC
Ov-tbh-B4_B4_33PP	CCTTGTCCACCTCCACGGTTACCTCATTCTCACCATATTCGCTTC
Ov-tbh-B4_B4_33PP	CCTCAACCTACCTCCAACAATCCGTTCCATCCTCCTTGTCCTCCT
Ov-tbh-B4_B4_33PP	ACGGTTACCTCCATTTCCACCATTAATTCTCACCATATTCGCTTC
Ov-tbh-B4_B4_33PP	CCTCAACCTACCTCCAACAACGTTCCAGCCACCATTACCTCCACC
Ov-tbh-B4_B4_33PP	CTCCTCCTTGCCCGCCACCGTTACCATTCTCACCATATTCGCTTC
Ov-tbh-B4_B4_33PP	CCTCAACCTACCTCCAACAAGGCACTCTTAGGCACCTGCAAGTTT
Ov-tbh-B4_B4_33PP	TCCGCCTCCACCACGTCCAAACTCTATTCTCACCATATTCGCTTC
Ov-tbh-B4_B4_33PP	CCTCAACCTACCTCCAACAAACTTGGATACTAGGATTAAATACAG
Ov-tbh-B4_B4_33PP	CAGTCAGTGTTATTCAGGTAGTCGCATTCTCACCATATTCGCTTC
Ov-tbh-B4_B4_33PP	CCTCAACCTACCTCCAACAAGGTAACCAAGGTTGCATTCGTAGTA
Ov-tbh-B4_B4_33PP	CAGGAGCACATTCCTGAACATCATTATTCTCACCATATTCGCTTC
Ov-tbh-B4_B4_33PP	CCTCAACCTACCTCCAACAACGAGCAGGAACATAGTTGATGCAAA
Ov-tbh-B4_B4_33PP	TCGTTGGATTGTCTTTTTACCAGTCATTCTCACCATATTCGCTTC
Ov-tbh-B4_B4_33PP	CCTCAACCTACCTCCAACAAGGAGCAAACCCATCTTTGGACACTC
Ov-tbh-B4_B4_33PP	GAAGTCCTACAAGAATGAATGTTTGATTCTCACCATATTCGCTTC
Ov-tbh-B4_B4_33PP	CCTCAACCTACCTCCAACAACTGCCTGTGGCTCACATGCGACAAA
Ov-tbh-B4_B4_33PP	GAAGCCGGAAGCAAATTGAGCTTGGATTCTCACCATATTCGCTTC
Ov-tbh-B4_B4_33PP	CCTCAACCTACCTCCAACAATGACTTTCAGCAACTATTTCATTCC
Ov-tbh-B4_B4_33PP	TGTACATCGTCAACTACACACTGCAATTCTCACCATATTCGCTTC
Ov-tbh-B4_B4_33PP	CCTCAACCTACCTCCAACAATATTTAAGATACCAAATCGAATCCT
Ov-tbh-B4_B4_33PP	TTAATTGCTTCTTTTTCGATGCTTGATTCTCACCATATTCGCTTC
Ov-tbh-B4_B4_33PP	CCTCAACCTACCTCCAACAAGTCGCAGTCACGTTCGGGTGGTTTC
Ov-tbh-B4_B4_33PP	GTCCTTCTCCGGATTATTAAGAGTAATTCTCACCATATTCGCTTC
Ov-tbh-B4_B4_33PP	CCTCAACCTACCTCCAACAACCTTCCCAGTTGCCTGGAAACCTTC
Ov-tbh-B4_B4_33PP	GGTAGTGTAATCTCTGTTTGTGGCAATTCTCACCATATTCGCTTC
Ov-tbh-B4_B4_33PP	CCTCAACCTACCTCCAACAAGACGGAGTTGTAGCTATTACGATAG
Ov-tbh-B4_B4_33PP	TAGGTGTGAGGTTAACGGCGTCCATATTCTCACCATATTCGCTTC
Ov-tbh-B4_B4_33PP	CCTCAACCTACCTCCAACAACATCTTCTGATGAATTCGAACCATT
Ov-tbh-B4_B4_33PP	CTCGATAGATCTATTTTATCAACGTATTCTCACCATATTCGCTTC
Ov-tbh-B4_B4_33PP	CCTCAACCTACCTCCAACAATGCAAACTTCTAAATTCGTATTCGG
Ov-tbh-B4_B4_33PP	TTAGCGTTTTCGTTTCAATGGAGCTATTCTCACCATATTCGCTTC
Ov-tbh-B4_B4_33PP	CCTCAACCTACCTCCAACAAATCAGTTATAGCAAATCCACCAATC
Ov-tbh-B4_B4_33PP	ATAATGTAAATAGCTAACACACATCATTCTCACCATATTCGCTTC
Ov-tbh-B4_B4_33PP	CCTCAACCTACCTCCAACAAGCTTGATGATCTGGAAATGGGGGCT
Ov-tbh-B4_B4_33PP	GAAGGATGTGAACAGGACGTGGAAGATTCTCACCATATTCGCTTC
Ov-tbh-B4_B4_33PP	CCTCAACCTACCTCCAACAATTCTGTTCCATTTCGTATATGTCTA
Ov-tbh-B4_B4_33PP	ATGGTCGTCATAGTTAACAGGAGGTATTCTCACCATATTCGCTTC
Ov-tbh-B4_B4_33PP	CCTCAACCTACCTCCAACAATGGAGCTGTGAGGCGAAGATGTAAA
Ov-tbh-B4_B4_33PP	GTCACCTTCTTCCCAGTTAAATGGGATTCTCACCATATTCGCTTC
Ov-tbh-B4_B4_33PP	CCTCAACCTACCTCCAACAAACTCTGAAATACAGTCTCCCGCTAG
Ov-tbh-B4_B4_33PP	CACCGTCTGGTAACGCAAGTTCCGTATTCTCACCATATTCGCTTC
Ov-tbh-B4_B4_33PP	CCTCAACCTACCTCCAACAACATCTTGTTTGTATATTCCAGTCCA
Ov-tbh-B4_B4_33PP	GAAGCTCTTTTGATGTGGAGGAATCATTCTCACCATATTCGCTTC
Ov-tbh-B4_B4_33PP	CCTCAACCTACCTCCAACAACGTGTTGGAGTAACATAGAACCGTA
Ov-tbh-B4_B4_33PP	TCCATAACTCCAGAATCGTACTTCCATTCTCACCATATTCGCTTC
Ov-tbh-B4_B4_33PP	CCTCAACCTACCTCCAACAATTTCTGGATTATTATAATGGACTTC
Ov-tbh-B4_B4_33PP	CTGAAGTATCTTTAACTCCGTGTTTATTCTCACCATATTCGCTTC
Ov-tbh-B4_B4_33PP	CCTCAACCTACCTCCAACAAAATTGCACAGCCTGCCTCTGCTGGT
Ov-tbh-B4_B4_33PP	CAATATATTGCGGGAGATGTTGCCTATTCTCACCATATTCGCTTC

### Sheet: vgat (LOC115215891)
Pool name	Sequence
vgat_B1_20PP	GAGGAGGGCAGCAAACGGAAATGAAATGGTGTTGTTGGTATACCA
vgat_B1_20PP	TTATAGACTTTTGTGAAAGTCCCTCTAGAAGAGTCTTCCTTTACG
vgat_B1_20PP	GAGGAGGGCAGCAAACGGAATAATATATTCCAATGGAACCTACAA
vgat_B1_20PP	AAAGCTAGACTAAGTGCCCTGAAAGTAGAAGAGTCTTCCTTTACG
vgat_B1_20PP	GAGGAGGGCAGCAAACGGAAATTGCGAAATGAGGAATAAATATAG
vgat_B1_20PP	GTGAAGCTACCGATCAAACCCATAATAGAAGAGTCTTCCTTTACG
vgat_B1_20PP	GAGGAGGGCAGCAAACGGAATTCTCAGACATCCTGCCCATATTTT
vgat_B1_20PP	TTGCCATTGTAGCTAGGACAAGACCTAGAAGAGTCTTCCTTTACG
vgat_B1_20PP	GAGGAGGGCAGCAAACGGAAGCATAGTATGGAAGTGGATAGGAAA
vgat_B1_20PP	TATGTAGTCTGAATCATCTCCACGGTAGAAGAGTCTTCCTTTACG
vgat_B1_20PP	GAGGAGGGCAGCAAACGGAACGACAATCTTTAGGCTCTGAGTTGG
vgat_B1_20PP	TGGATTTTGCTACAAGAATTAAATTTAGAAGAGTCTTCCTTTACG
vgat_B1_20PP	GAGGAGGGCAGCAAACGGAAATTTCCCCATGTTAAGAAACAGATA
vgat_B1_20PP	ATTATTTGTGATCACTTCCTGCGTTTAGAAGAGTCTTCCTTTACG
vgat_B1_20PP	GAGGAGGGCAGCAAACGGAACTTCTAGTGTTGGTAGAAATATCTG
vgat_B1_20PP	GAAACCGGGAACGATCTTCCATGTTTAGAAGAGTCTTCCTTTACG
vgat_B1_20PP	GAGGAGGGCAGCAAACGGAAGGAAATGGGGAATGTCCAAACATCA
vgat_B1_20PP	GGTATAGCTGAAAACTACAATACCTTAGAAGAGTCTTCCTTTACG
vgat_B1_20PP	GAGGAGGGCAGCAAACGGAACATATGAGCCATGGTGCACCAAAAA
vgat_B1_20PP	AAAAATTAAAATAAATGCATTAATTTAGAAGAGTCTTCCTTTACG
vgat_B1_20PP	GAGGAGGGCAGCAAACGGAATTGCGATCATTATCCAGAATGTGAG
vgat_B1_20PP	AAAAAGCGTAGCTCAGTAGCGGAGTTAGAAGAGTCTTCCTTTACG
vgat_B1_20PP	GAGGAGGGCAGCAAACGGAAAGCTGAGCGACGTTGACGATCTTAC
vgat_B1_20PP	AGAATGCAAGTCATTAGTAATTCTATAGAAGAGTCTTCCTTTACG
vgat_B1_20PP	GAGGAGGGCAGCAAACGGAAATATAGACATTCCACCAATATTTTA
vgat_B1_20PP	TACTAAATAACCATTTGAATCTACTTAGAAGAGTCTTCCTTTACG
vgat_B1_20PP	GAGGAGGGCAGCAAACGGAAATCATAGACACGAGAGCCCAGTAAC
vgat_B1_20PP	GTATGACAACAAATGTAGGCCACAATAGAAGAGTCTTCCTTTACG
vgat_B1_20PP	GAGGAGGGCAGCAAACGGAACTATGAACATTCCCTGAATAGCATT
vgat_B1_20PP	CTTGGACAACAGTGTAGGGAAAACTTAGAAGAGTCTTCCTTTACG
vgat_B1_20PP	GAGGAGGGCAGCAAACGGAAGATTCGGTTTCTTTCTAATTTAGTA
vgat_B1_20PP	CACATTCCAACCAGCCTGCCAGGATTAGAAGAGTCTTCCTTTACG
vgat_B1_20PP	GAGGAGGGCAGCAAACGGAAGGACTTCCTAAAGTTTGTTTACTAT
vgat_B1_20PP	ACTGCGTCCATAACAGGAGTTTGGTTAGAAGAGTCTTCCTTTACG
vgat_B1_20PP	GAGGAGGGCAGCAAACGGAATGCTTTCGTCTGTGATGCTACCGAA
vgat_B1_20PP	TTACATCGGACATCGATGCACTGCCTAGAAGAGTCTTCCTTTACG
vgat_B1_20PP	GAGGAGGGCAGCAAACGGAATCTTTCTCATTCTCAAACTGAGAAT
vgat_B1_20PP	TTTTTATCGTCAAATATTTCTGTGATAGAAGAGTCTTCCTTTACG
vgat_B1_20PP	GAGGAGGGCAGCAAACGGAAAACTCTGTCGTATAAGCGACTTCAA
vgat_B1_20PP	TGACAAAATGAACGGTTTCATCTGTTAGAAGAGTCTTCCTTTACG

### Sheet: tph2 (LOC115215674)
Pool name	Sequence
tph2_B3_20PP	GTCCCTGCCTCTATATCTTTTGCTCGTCTCGTTTTCTTCATCTTC
tph2_B3_20PP	TTATTTGTCATTGAGTAGCCTTGTTTTCCACTCAACTTTAACCCG
tph2_B3_20PP	GTCCCTGCCTCTATATCTTTTTTCGAGAACCATAACCGACTGTGA
tph2_B3_20PP	TGACTACTTGGCTAATGGCTGACAATTCCACTCAACTTTAACCCG
tph2_B3_20PP	GTCCCTGCCTCTATATCTTTTTTGATGTTCGAAGCAAATTCCCTG
tph2_B3_20PP	AGGATCGTAGCGCACAGTGAAGGGTTTCCACTCAACTTTAACCCG
tph2_B3_20PP	GTCCCTGCCTCTATATCTTTCTGACAAAATAGGCATCCTGGTATG
tph2_B3_20PP	TGATTTTGGGCCTCTTTGAAAGATTTTCCACTCAACTTTAACCCG
tph2_B3_20PP	GTCCCTGCCTCTATATCTTTTGTCAGGGTCGAACGGCTTTTTAAT
tph2_B3_20PP	AAACCTGACATTCTTGTTCAATGACTTCCACTCAACTTTAACCCG
tph2_B3_20PP	GTCCCTGCCTCTATATCTTTCACAATCCGAATTCAATTGTGAAGA
tph2_B3_20PP	TACACTCTGAGCTGACCATTTTCTCTTCCACTCAACTTTAACCCG
tph2_B3_20PP	GTCCCTGCCTCTATATCTTTAATCTGAAGCCCCCAGGGAGGCTAA
tph2_B3_20PP	AACAACTGGCTAATTTGGCAACTTCTTCCACTCAACTTTAACCCG
tph2_B3_20PP	GTCCCTGCCTCTATATCTTTAGAATCAGCAAACAGCGGGACATGT
tph2_B3_20PP	TAACTCATGAGAAAAATGAGCAAAATTCCACTCAACTTTAACCCG
tph2_B3_20PP	GTCCCTGCCTCTATATCTTTGGTGTGTAGAAAGGATCGGAACTAT
tph2_B3_20PP	AGTAATTCGTGGCAACAGTCTGGTTTTCCACTCAACTTTAACCCG
tph2_B3_20PP	GTCCCTGCCTCTATATCTTTGGAACGCTAGCCCAGCTAGAAAGTC
tph2_B3_20PP	GAATATATTGGGTGCAATGAAACACTTCCACTCAACTTTAACCCG
tph2_B3_20PP	GTCCCTGCCTCTATATCTTTAACAGTGAACCCGGTTCTCTCTTTG
tph2_B3_20PP	TGAAGACAAATATCCTGCCACAGGGTTCCACTCAACTTTAACCCG
tph2_B3_20PP	GTCCCTGCCTCTATATCTTTATATTGTTCTCTCTGTAGCCACAAT
tph2_B3_20PP	AATTTTGAAACATCCTCGAGTTGTGTTCCACTCAACTTTAACCCG
tph2_B3_20PP	GTCCCTGCCTCTATATCTTTGCTGCTTGCAGGAGTACGTCGGGTA
tph2_B3_20PP	TCATTAGCAATGGTAGATTCTTCAGTTCCACTCAACTTTAACCCG
tph2_B3_20PP	GTCCCTGCCTCTATATCTTTCCAAGTGCTTACTTCTTCTGCTGTG
tph2_B3_20PP	CTTGTTTAGTTCTCTGAAGACAGTGTTCCACTCAACTTTAACCCG
tph2_B3_20PP	GTCCCTGCCTCTATATCTTTCCTTGAAGCCAGGGTGATCGGCATC
tph2_B3_20PP	TTATCCTACGTTGTCTGTACACTGGTTCCACTCAACTTTAACCCG
tph2_B3_20PP	GTCCCTGCCTCTATATCTTTGGCAAATTTGTCCAATTCCGCTATT
tph2_B3_20PP	CTCACGACCATACATTAGTACACGATTCCACTCAACTTTAACCCG
tph2_B3_20PP	GTCCCTGCCTCTATATCTTTGGAGTTGAAGTTTTTCGAGAAGGTC
tph2_B3_20PP	TCACATTTCCTACATCGTCAGGAATTTCCACTCAACTTTAACCCG
tph2_B3_20PP	GTCCCTGCCTCTATATCTTTGATGAAAATGTCATATTCACTGTCT
tph2_B3_20PP	TATGGCCAGTTTGCTGGACTCTACGTTCCACTCAACTTTAACCCG
tph2_B3_20PP	GTCCCTGCCTCTATATCTTTCTTGATTCTTCAGTGACAACAATAT
tph2_B3_20PP	CTTTTAAAGCACTTGACAAACAGCCTTCCACTCAACTTTAACCCG
tph2_B3_20PP	GTCCCTGCCTCTATATCTTTTCTACCATTTTCTGTTTCCTCTGGT
tph2_B3_20PP	ACCCACTTTTTCACGACTTGAACAATTCCACTCAACTTTAACCCG

### Sheet: vglut (LOC115220451)
Pool name	Sequence
OvVGLUT_B4_24PP	CCTCAACCTACCTCCAACAAAGGTTGTCTTGCATATCTCTGAACC
OvVGLUT_B4_24PP	ATAATTTTCTTGTTCCGAATCATCTATTCTCACCATATTCGCTTC
OvVGLUT_B4_24PP	CCTCAACCTACCTCCAACAATATCCTCTGGTTTCCATTCGTCTTC
OvVGLUT_B4_24PP	TTTTGTCATAGGAATCTCCTTTCAAATTCTCACCATATTCGCTTC
OvVGLUT_B4_24PP	CCTCAACCTACCTCCAACAATCCTGATGCAAATATAGCGTAGAAT
OvVGLUT_B4_24PP	TGGTGGTTCAGCCCACGGTTGTAATATTCTCACCATATTCGCTTC
OvVGLUT_B4_24PP	CCTCAACCTACCTCCAACAATAATTGGAGGACATAACATGCCAGA
OvVGLUT_B4_24PP	CATCCGGTATTTTGGTTAACATCTCATTCTCACCATATTCGCTTC
OvVGLUT_B4_24PP	CCTCAACCTACCTCCAACAAATAGCAAATCCACTGAAGCCAACTG
OvVGLUT_B4_24PP	TCAAGATGGTTAACGTTAAAACCTGATTCTCACCATATTCGCTTC
OvVGLUT_B4_24PP	CCTCAACCTACCTCCAACAATGTCAGCTGTATAGCCAACACCTAA
OvVGLUT_B4_24PP	ATGTGAGACATATAATTGCAGTAACATTCTCACCATATTCGCTTC
OvVGLUT_B4_24PP	CCTCAACCTACCTCCAACAAGCAGTTAAATATTTTCCTTACATTT
OvVGLUT_B4_24PP	GAATACGGCTTCCATTCCGAAACCTATTCTCACCATATTCGCTTC
OvVGLUT_B4_24PP	CCTCAACCTACCTCCAACAAGTACAATAATAGCCATAACAAGATG
OvVGLUT_B4_24PP	AAAAATCGGCCAACTGACCACCAAAATTCTCACCATATTCGCTTC
OvVGLUT_B4_24PP	CCTCAACCTACCTCCAACAATACATTAAAACGGAACGCTTCTTTG
OvVGLUT_B4_24PP	AAGAGCAGATACGATGCCACTCTGAATTCTCACCATATTCGCTTC
OvVGLUT_B4_24PP	CCTCAACCTACCTCCAACAATAAAATGTCCAACTACGACAAAAGT
OvVGLUT_B4_24PP	TATGTCGGTTGTTCAATAATTAATAATTCTCACCATATTCGCTTC
OvVGLUT_B4_24PP	CCTCAACCTACCTCCAACAAACGTAAAGAATTTCTTCCATGGCGT
OvVGLUT_B4_24PP	CAACCATGATAGCGTAGACTGGTTTATTCTCACCATATTCGCTTC
OvVGLUT_B4_24PP	CCTCAACCTACCTCCAACAATCCTATGCTCGATTCTATATAATGT
OvVGLUT_B4_24PP	ATACGTGGTAATAGCACCTGCAGGTATTCTCACCATATTCGCTTC
OvVGLUT_B4_24PP	CCTCAACCTACCTCCAACAAGATGGCCTTTCATGAGATAGCAAGT
OvVGLUT_B4_24PP	TCTTCTTTTGTTATATGAGGGTGTGATTCTCACCATATTCGCTTC
OvVGLUT_B4_24PP	CCTCAACCTACCTCCAACAAAGCTGGGAGCGTTCTAACGGTGGTG
OvVGLUT_B4_24PP	TACGAACCACAGAAAGATATTGTTGATTCTCACCATATTCGCTTC
OvVGLUT_B4_24PP	CCTCAACCTACCTCCAACAAGATATGTGACACCCTCGACCAACCC
OvVGLUT_B4_24PP	AATGTCTCCAGATACCGTGACAAGCATTCTCACCATATTCGCTTC
OvVGLUT_B4_24PP	CCTCAACCTACCTCCAACAAATAATGTACAGAGGCAGCTCCGGGA
OvVGLUT_B4_24PP	AAGAATTCTCACTGCCATGACTAATATTCTCACCATATTCGCTTC
OvVGLUT_B4_24PP	CCTCAACCTACCTCCAACAAATTGCTGCTCCAAATATCCTAGTAG
OvVGLUT_B4_24PP	AACAAGTTTAAGAATGAAGAAATGGATTCTCACCATATTCGCTTC
OvVGLUT_B4_24PP	CCTCAACCTACCTCCAACAAGTATTTGTGTAATAATATATCCCCA
OvVGLUT_B4_24PP	GTACTTTGGATGCGAGGTAACCACCATTCTCACCATATTCGCTTC
OvVGLUT_B4_24PP	CCTCAACCTACCTCCAACAATCAATGTCTGTGTCGTTGTTTACCA
OvVGLUT_B4_24PP	CTCACTTCGGTTGTGTTCTGCGAAGATTCTCACCATATTCGCTTC
OvVGLUT_B4_24PP	CCTCAACCTACCTCCAACAATAATACCGAAGGAGATGAGGAAGCC
OvVGLUT_B4_24PP	TTACAATGGCCACGCCCATGTTACAATTCTCACCATATTCGCTTC
OvVGLUT_B4_24PP	CCTCAACCTACCTCCAACAATTGCCTGGACTGGAAACACATGCAT
OvVGLUT_B4_24PP	ACTACTGAGCAATGCTATTAAGTAAATTCTCACCATATTCGCTTC
OvVGLUT_B4_24PP	CCTCAACCTACCTCCAACAAGGCATCGGTAAAGTTTTCCTTGGCC
OvVGLUT_B4_24PP	GGTGCTGGGACTGGTGGTAAGGGCCATTCTCACCATATTCGCTTC
OvVGLUT_B4_24PP	CCTCAACCTACCTCCAACAACGTCGAGTTCGTCATAATTAACAAG
OvVGLUT_B4_24PP	GTGGCGATTCATCATCACCATACGTATTCTCACCATATTCGCTTC
OvVGLUT_B4_24PP	CCTCAACCTACCTCCAACAATGGGTCTCATAGGAATATCAGTATT
OvVGLUT_B4_24PP	TTTTTATCAACCCTTTGATTTTGTTATTCTCACCATATTCGCTTC

### Sheet: DopC1 (LOC115218923)
Pool name	Sequence
LGC009_B1_24PP	GAGGAGGGCAGCAAACGGAAGAGTCCTAGAAATATAAGGAGAAGT
LGC009_B1_24PP	AAAAACTGTTAAAGTTACGGTTATTTAGAAGAGTCTTCCTTTACG
LGC009_B1_24PP	GAGGAGGGCAGCAAACGGAACATTCCTGTTTGATGAGGTCACGTC
LGC009_B1_24PP	CTGTCTATAATCAAGGCCAGCTGTTTAGAAGAGTCTTCCTTTACG
LGC009_B1_24PP	GAGGAGGGCAGCAAACGGAAGTTCAATGGTTTGATAGACTTTTTG
LGC009_B1_24PP	CTTGCTCAGCCAGTCTCATTTCATTTAGAAGAGTCTTCCTTTACG
LGC009_B1_24PP	GAGGAGGGCAGCAAACGGAACTCGCTGGCTGTAGCCGAAGCCGAT
LGC009_B1_24PP	GACACGCATGAATTGCCTTTCGAAATAGAAGAGTCTTCCTTTACG
LGC009_B1_24PP	GAGGAGGGCAGCAAACGGAAAGTCGGCCATTTTCAGGAAGTTTGT
LGC009_B1_24PP	TTCAATTTGCGAATAAACCTTGGGGTAGAAGAGTCTTCCTTTACG
LGC009_B1_24PP	GAGGAGGGCAGCAAACGGAACAGGGGCTGCAGGCATCGATTCTTT
LGC009_B1_24PP	TATCAAAACGTCTATAATAATCCGCTAGAAGAGTCTTCCTTTACG
LGC009_B1_24PP	GAGGAGGGCAGCAAACGGAATAAGATTTTGGCGACAACACCGAAG
LGC009_B1_24PP	ACCCAAAGGTACTTCGAGTTTAATATAGAAGAGTCTTCCTTTACG
LGC009_B1_24PP	GAGGAGGGCAGCAAACGGAACCTCGCGTTCCTTTGTGGTGGATGT
LGC009_B1_24PP	TTTTTAAGGATCATAGGCACCTCGTTAGAAGAGTCTTCCTTTACG
LGC009_B1_24PP	GAGGAGGGCAGCAAACGGAAAGGACACAATTGCAATAGTGATGCC
LGC009_B1_24PP	GTGTTAGTACTGTCATTCCAGTCGCTAGAAGAGTCTTCCTTTACG
LGC009_B1_24PP	GAGGAGGGCAGCAAACGGAACGATGTCGGTGGCATCTTTTCGGCC
LGC009_B1_24PP	ATACAAGCCTATGAGAGGTAGGACGTAGAAGAGTCTTCCTTTACG
LGC009_B1_24PP	GAGGAGGGCAGCAAACGGAAAGTGTGGTAATCCCCATGGATATTT
LGC009_B1_24PP	ATCATTAAAAATACAGTCATGGACATAGAAGAGTCTTCCTTTACG
LGC009_B1_24PP	GAGGAGGGCAGCAAACGGAACGAGCAGAGCCACCAAAGTTATTAA
LGC009_B1_24PP	CTCCTGAATCAGATGGCATATAAAATAGAAGAGTCTTCCTTTACG
LGC009_B1_24PP	GAGGAGGGCAGCAAACGGAAATGATAGTGAATAATGATGTAAGGT
LGC009_B1_24PP	AAAAAGCGGGCGTCTTTTTATTAATTAGAAGAGTCTTCCTTTACG
LGC009_B1_24PP	GAGGAGGGCAGCAAACGGAACGCTTTTGTTGAAAGCCGATCAGGG
LGC009_B1_24PP	TCGCAGCACGAGAAACGAACGACGTTAGAAGAGTCTTCCTTTACG
LGC009_B1_24PP	GAGGAGGGCAGCAAACGGAATGTCCCCATTGTCTTCACCGTTGGT
LGC009_B1_24PP	ACTCTGAATTTTCGATGTAGTTTGATAGAAGAGTCTTCCTTTACG
LGC009_B1_24PP	GAGGAGGGCAGCAAACGGAACCATGACGCAAATTCCATGGAGCAG
LGC009_B1_24PP	TATATTAACTTGGTATGCGTCGTACTAGAAGAGTCTTCCTTTACG
LGC009_B1_24PP	GAGGAGGGCAGCAAACGGAACTCTTGAAGATGACCATGGACAACC
LGC009_B1_24PP	AAAAACTTGACATCGATGGAGCATGTAGAAGAGTCTTCCTTTACG
LGC009_B1_24PP	GAGGAGGGCAGCAAACGGAACGTTCGTACTGATGGACGATTCGAA
LGC009_B1_24PP	TGACGTTTCCCTCGCTGGTGACTATTAGAAGAGTCTTCCTTTACG
LGC009_B1_24PP	GAGGAGGGCAGCAAACGGAAGATATCAGGACGCCAAATGTCACTA
LGC009_B1_24PP	CTTCACGTCAGCATTATTGTACAGTTAGAAGAGTCTTCCTTTACG
LGC009_B1_24PP	GAGGAGGGCAGCAAACGGAATATTTGATTGGATCCCACTGCAGCT
LGC009_B1_24PP	GGAAGGCGGATGACGGACACATTGCTAGAAGAGTCTTCCTTTACG
LGC009_B1_24PP	GAGGAGGGCAGCAAACGGAAAGTTAGTTGTTATAATCTGATCCTT
LGC009_B1_24PP	AATCGATCCAGTTTTGATTAATCCATAGAAGAGTCTTCCTTTACG
LGC009_B1_24PP	GAGGAGGGCAGCAAACGGAACACTCCGAAGGTCACATTAAGAGCC
LGC009_B1_24PP	ATCCACATCAATAATTTGTGCCAGTTAGAAGAGTCTTCCTTTACG
LGC009_B1_24PP	GAGGAGGGCAGCAAACGGAAAAGCTATACTTGCCCCCATCAAAAG
LGC009_B1_24PP	CCAAACGATACTCGTTTTCATCACATAGAAGAGTCTTCCTTTACG
LGC009_B1_24PP	GAGGAGGGCAGCAAACGGAATTTCATTAACGTCATAGCGATGTAT
LGC009_B1_24PP	GAAAGCCGACATCAAAATACGGATGTAGAAGAGTCTTCCTTTACG

### Sheet: AChRB1 (LOC115214201)
Pool name	Sequence
Ov-LGC007-B2_B2_30PP	CCTCGTAAATCCTCATCAAAGCTTACCTGTTTACTAGCATCATTT
Ov-LGC007-B2_B2_30PP	TTTATTCTGTCGTACACTGAAGGTCAAATCATCCAGTAAACCGCC
Ov-LGC007-B2_B2_30PP	CCTCGTAAATCCTCATCAAAAAAGAACAAGTTTATATCTATTATT
Ov-LGC007-B2_B2_30PP	AAAAAGATATATATTATATATAATAAAATCATCCAGTAAACCGCC
Ov-LGC007-B2_B2_30PP	CCTCGTAAATCCTCATCAAAGGTAGAGTGGCGCATATGCTTTGGT
Ov-LGC007-B2_B2_30PP	TTACACCCTTTTCGGTGCATGGTGTAAATCATCCAGTAAACCGCC
Ov-LGC007-B2_B2_30PP	CCTCGTAAATCCTCATCAAATGTTCATTGTGGTTTGATAAAGTAA
Ov-LGC007-B2_B2_30PP	ATCAAATCCATCCGATGTCGTTTACAAATCATCCAGTAAACCGCC
Ov-LGC007-B2_B2_30PP	CCTCGTAAATCCTCATCAAAGGATTATACTCCACCCCTCCACACA
Ov-LGC007-B2_B2_30PP	CCAGTTATGTATTTTGCTTCAGTCAAAATCATCCAGTAAACCGCC
Ov-LGC007-B2_B2_30PP	CCTCGTAAATCCTCATCAAAAGAAATTATTAGTGTTAATACATTG
Ov-LGC007-B2_B2_30PP	ATAGACGTTCGACGTCTTGTCTATGAAATCATCCAGTAAACCGCC
Ov-LGC007-B2_B2_30PP	CCTCGTAAATCCTCATCAAAATTCGTGTTTAGTTCATACTTTCGG
Ov-LGC007-B2_B2_30PP	TGTGATCTTATTATAATATATGCTCAAATCATCCAGTAAACCGCC
Ov-LGC007-B2_B2_30PP	CCTCGTAAATCCTCATCAAACTCATTATGAATGTGTATTTGTTTT
Ov-LGC007-B2_B2_30PP	TATTTTATATTATCCATTTTCATGTAAATCATCCAGTAAACCGCC
Ov-LGC007-B2_B2_30PP	CCTCGTAAATCCTCATCAAATTTCCAATCTGTTTTTCTGTCTGTT
Ov-LGC007-B2_B2_30PP	TTTTTGCTCATATTTATCTCATCTTAAATCATCCAGTAAACCGCC
Ov-LGC007-B2_B2_30PP	CCTCGTAAATCCTCATCAAAAACCATGATGGATGCGACGATGCAA
Ov-LGC007-B2_B2_30PP	TAAATGGTAAGCGACTTTAGGAAATAAATCATCCAGTAAACCGCC
Ov-LGC007-B2_B2_30PP	CCTCGTAAATCCTCATCAAAACGTGCTTCCATTCTCGGGCTATTA
Ov-LGC007-B2_B2_30PP	AAAAATATACGATCCAGAACTAAGGAAATCATCCAGTAAACCGCC
Ov-LGC007-B2_B2_30PP	CCTCGTAAATCCTCATCAAAGATTGCCTGCCAAGGGCCTTGATTT
Ov-LGC007-B2_B2_30PP	TTCTTTAACATCACCTTCCAACGTAAAATCATCCAGTAAACCGCC
Ov-LGC007-B2_B2_30PP	CCTCGTAAATCCTCATCAAAGCCGGTGCTATAGCTGTAGCGCCAG
Ov-LGC007-B2_B2_30PP	TCATTACACTGTTGTTCAATATCAGAAATCATCCAGTAAACCGCC
Ov-LGC007-B2_B2_30PP	CCTCGTAAATCCTCATCAAAGCAGCTCTTCTTTGGTGAGTAACTG
Ov-LGC007-B2_B2_30PP	TTTTTCTTTTTCTACACCTCAGTGCAAATCATCCAGTAAACCGCC
Ov-LGC007-B2_B2_30PP	CCTCGTAAATCCTCATCAAATAGGTGGCACTCGTGATCGTGATCC
Ov-LGC007-B2_B2_30PP	AAAAATCAACCATCACCTTTTTCACAAATCATCCAGTAAACCGCC
Ov-LGC007-B2_B2_30PP	CCTCGTAAATCCTCATCAAACAAGAATGTGGACAGAGTGATAAGT
Ov-LGC007-B2_B2_30PP	GAAATATAGATTGACCACAATGACGAAATCATCCAGTAAACCGCC
Ov-LGC007-B2_B2_30PP	CCTCGTAAATCCTCATCAAAAGTGGAATTGCTGAGGCTGCAGGTG
Ov-LGC007-B2_B2_30PP	ATGTTTAGACAGTAGTAGGCTCCAAAAATCATCCAGTAAACCGCC
Ov-LGC007-B2_B2_30PP	CCTCGTAAATCCTCATCAAATGGTAACCAGAACAAAACCATTGTG
Ov-LGC007-B2_B2_30PP	TAACTGCATTTTGGCCGGAGATTCTAAATCATCCAGTAAACCGCC
Ov-LGC007-B2_B2_30PP	CCTCGTAAATCCTCATCAAAAAAATATAGTTGTAAAAAGCAACTT
Ov-LGC007-B2_B2_30PP	GAGGATAAAAGTACGCAAGGCAATAAAATCATCCAGTAAACCGCC
Ov-LGC007-B2_B2_30PP	CCTCGTAAATCCTCATCAAACGGGATATGGTTCCGAGCAACACGG
Ov-LGC007-B2_B2_30PP	TTTTAATTTTCAATGTAAACGTCAAAAATCATCCAGTAAACCGCC
Ov-LGC007-B2_B2_30PP	CCTCGTAAATCCTCATCAAAATCGAGAATATCCCACTCGTTACTA
Ov-LGC007-B2_B2_30PP	ATATTTTGTGTGCTTAATTGCAGATAAATCATCCAGTAAACCGCC
Ov-LGC007-B2_B2_30PP	CCTCGTAAATCCTCATCAAAACATTTTGCCAAAATTTTACATCTA
Ov-LGC007-B2_B2_30PP	ACATAGTCTGTAAGCTCGAATCCCTAAATCATCCAGTAAACCGCC
Ov-LGC007-B2_B2_30PP	CCTCGTAAATCCTCATCAAAATTTTAAGTAACAAGTCTGTGCGTC
Ov-LGC007-B2_B2_30PP	TATTTCCATCGTAAGTCCAAGAGCCAAATCATCCAGTAAACCGCC
Ov-LGC007-B2_B2_30PP	CCTCGTAAATCCTCATCAAAACTACCAATGCATCACGCTTCTCTT
Ov-LGC007-B2_B2_30PP	CAGAACACCGTACCATTGTATTTGAAAATCATCCAGTAAACCGCC
Ov-LGC007-B2_B2_30PP	CCTCGTAAATCCTCATCAAATTATGTCTGGCATCCAAATAGCATC
Ov-LGC007-B2_B2_30PP	ACCGGGTATCAGCATAATTATATAGAAATCATCCAGTAAACCGCC
Ov-LGC007-B2_B2_30PP	CCTCGTAAATCCTCATCAAATCCACTTCAGGTAAATGTCTCGCCA
Ov-LGC007-B2_B2_30PP	TTTTTATCATTCCGTAATCTTCTGGAAATCATCCAGTAAACCGCC
Ov-LGC007-B2_B2_30PP	CCTCGTAAATCCTCATCAAAACTGTAATTGTTTCATTTGGGTCGT
Ov-LGC007-B2_B2_30PP	ATCTGAATTAAGCTTACTCCGTATTAAATCATCCAGTAAACCGCC
Ov-LGC007-B2_B2_30PP	CCTCGTAAATCCTCATCAAAGGTATTGCTCGATCAAAGTTTTTAT
Ov-LGC007-B2_B2_30PP	CCGGTCTGCCTGTCTTACCTGAGGTAAATCATCCAGTAAACCGCC
Ov-LGC007-B2_B2_30PP	CCTCGTAAATCCTCATCAAAGCCTTGGGCACCATACTGCCAGAAC
Ov-LGC007-B2_B2_30PP	TCGTTTTTCTTGTGACAACACCAACAAATCATCCAGTAAACCGCC
Ov-LGC007-B2_B2_30PP	CCTCGTAAATCCTCATCAAATCCATATAATCTCGCTTCATTCTTT
Ov-LGC007-B2_B2_30PP	ACTAGCAAGGCCAGAAGCAGCATTTAAATCATCCAGTAAACCGCC
